# The endosomal trafficking protein Myopic differentially regulates Drosophila C virus infection in cultured cells and adult flies

**DOI:** 10.64898/2026.07.29.741437

**Authors:** Jiaxin Liu, Kexin Li, Qinyi Liang, Yunfan Huang, Xuye Yuan, Tatsuhiko Kadowaki

## Abstract

Positive-sense RNA viruses extensively exploit host membrane trafficking pathways to establish intracellular replication organelles required for efficient viral replication. However, the contribution of endosomal trafficking proteins to infection by Drosophila C virus (DCV), a natural dicistrovirus of *Drosophila melanogaster*, remains poorly understood. Here, we investigated the role of Myopic (Mop), a conserved ESCRT-associated endosomal trafficking protein, during DCV infection. Knockdown of *mop* in cultured S2 cells significantly increased DCV RNA and viral protein accumulation without affecting viral binding or entry, indicating that Mop restricts DCV replication at a post-entry stage. In addition, depletion of *mop* altered the intracellular distribution of viral proteins, suggesting that Mop may influence the organization of DCV-associated intracellular membrane compartments. Unexpectedly, fat body-specific knockdown of *mop* in adult flies produced the opposite phenotype, resulting in reduced viral accumulation and prolonged survival following systemic DCV infection. This antiviral phenotype was not associated with enhanced activation of the STING or JAK–STAT pathways. Instead, transcriptomic and proteomic analyses revealed extensive remodeling of gene and protein expression, including altered abundance of proteins associated with autophagy and RNA interference. Together, our findings identify Mop as a previously unrecognized regulator of DCV infection and reveal distinct cell-autonomous and systemic functions of this conserved trafficking protein. These results highlight the importance of endosomal trafficking in antiviral defense and demonstrate that host membrane trafficking factors can exert fundamentally different effects on virus infection at the cellular and organismal levels.
