## Supplementary Dataset 1-4 for "The endosomal trafficking protein Myopic differentially regulates Drosophila C virus infection in cultured cells and adult flies": Supplementary Dataset 1.xlsx

### Sheet: Sheet1
Primer	Sequence
DCV-qPCR-F	GTTTGCGCGAAGATTGCCACC
DCV-qPCR-R	AATGGCAAGCGCACACAATTA
Dm18S-F	TGCTTCATACGGGTAGTACA
Dm18S-R	TAGTACCGGCCCACAATAA
T7-GFP-F	TAATACGACTCACTATAGGGGCGATGCCACCTACGGCAAGCTGA
T7-GFP-R	TAATACGACTCACTATAGGGCAGGTAGTGGTTGTCGGGCAGCAG
T7-mop-F	TAATACGACTCACTATAGGGTTACCTCAAGGCCAAGGCAG
T7-mop-R	TAATACGACTCACTATAGGGTGGATTGACCACGAAGGGTG
T7-mop #2-F	TAATACGACTCACTATAGGGTATGCAAAGTGGAGCGAGCA
T7-mop #2-R	TAATACGACTCACTATAGGGTGCAAAACTGCTCGAATGGC
mop-qPCR-F	GGAACCTCCTTTGCGGCTTTGAAA
mop-qPCR-R	AAAGTCTCCAGGGCATGGACCTCT
Srg3-qPCR-F	GGGAACGCTAGAGGAGCCTT
Srg3-qPCR-R	ACCAATCCAATGACGGTCGC
TotM-qPCR-F	TCGACAGCCTGGTCACTTTC
TotM-qPCR-R	ACCAAGACCACACGAGCATT
