## Supplementary Dataset 1-4 for "The endosomal trafficking protein Myopic differentially regulates Drosophila C virus infection in cultured cells and adult flies": Supplementary Dataset 2.xlsx

### Sheet: Upregulated in mop KD
Gene ID	Gene Symbol	log2 (Yolk-GAL4>UAS-mop shRNA / Yolk-GAL4)	Qvalue (Yolk-GAL4>UAS-mop shRNA / Yolk-GAL4)	log2 (Yolk-GAL4>UAS-mop shRNA / UAS-mop shRNA)	Qvalue (Yolk-GAL4>UAS-mop shRNA / UAS-mop shRNA)
32247	'CG15721'	3.36098	3.04057e-11	3.26386	4.82267e-39
48582	'Hsp70Bb'	3.04662	2.33002e-06	2.16022	0.00162293
35079	'CG31741'	2.20946	2.16407e-05	2.97393	1.45398e-06
36882	'CG15615'	1.8075	4.41766e-05	1.15643	0.00689678
44920	'Hsp70Ab'	1.55931	0.0199927	1.79916	0.00501337
41411	'Fer3'	1.54451	0.034623	1.52588	0.0110627
5740310	'Nox'	1.44805	8.16919e-09	0.974545	8.27706e-10
12798449	'CG43175'	1.33504	0.013177	2.2753	3.58823e-06
34506	'CG12517'	1.3327	1.37706e-06	1.22624	6.92128e-10
318225	'CG32816'	1.29242	1.12844e-13	1.18641	5.61442e-26
59240	'GstD10'	1.26331	5.83445e-05	0.755253	0.0230316
35022	'CG6012'	1.10426	0.00558197	1.20624	0.000909564
35707	'CG2065'	1.09268	2.46642e-05	0.64703	0.00966344
12798406	'CG43114'	1.08771	0.000289071	0.67503	0.0102196
246648	'Cyp12d1-p'	1.0435	4.02698e-12	1.18345	1.38988e-15
3354922	'CG40198'	1.01808	7.8822e-09	0.618404	0.0213657
34226	'Try29F'	0.948884	0.0110086	1.20492	0.000617077
34228	'CG13102'	0.909742	0.000187484	0.61539	0.00137284
42859	'CG13607'	0.858493	2.18157e-06	0.717223	4.76781e-08
43545	'Jon99Ci'	0.852329	0.000230682	0.547244	0.000112536
43054	'CG31104'	0.793434	0.000649921	0.857693	3.99233e-05
33074	'CG1304'	0.791044	6.28013e-06	0.947915	8.66916e-10
37053	'CG5773'	0.788257	0.000827889	0.936946	4.62e-06
35718	'CG1941'	0.784635	5.81191e-05	0.466418	0.000184279
41589	'CG7381'	0.779783	0.0180389	0.707326	9.14154e-09
35720	'CG1946'	0.762968	0.00179699	0.611388	0.000939061
12798325	'CG43103'	0.755503	6.28429e-06	0.682132	0.000290858
33312	'CG42329'	0.725596	0.0119019	0.368863	0.0013572
34041	'CG18585'	0.713267	0.0252577	0.671384	7.88128e-05
42337	'CG17752'	0.7122	0.000874415	0.632966	6.05067e-08
36342	'CG33012'	0.710836	0.00293548	1.16399	6.55928e-06
35821	'Cyp4ad1'	0.692682	0.011937	0.576169	0.0154483
33754	'Cyp4ac1'	0.661961	1.17351e-06	0.651659	1.15683e-07
36471	'CG4716'	0.659393	2.17318e-06	0.778848	2.44561e-05
31792	'Nrg'	0.64518	1.79509e-15	0.613182	1.69666e-17
50467	'CG17325'	0.627372	0.0106738	0.492928	0.0384785
7354382	'CG42305'	0.627372	0.0106738	0.492928	0.0384785
41111	'CG16749'	0.609461	0.0134655	0.508569	0.000151154
43084	'CG5107'	0.600226	7.27669e-05	0.755195	1.06909e-10
31464	'frma'	0.590575	7.12635e-07	0.623051	0.000324765
39297	'rt'	0.582781	0.000217969	0.438841	0.000104958
36248	'Tret1-1'	0.571989	6.82872e-06	0.687129	1.98236e-10
38486	'CG14990'	0.50977	0.0337093	0.51599	0.00478983
246549	'CG30339'	0.509469	0.00464482	0.499086	0.00159539
36937	'Gbp2'	0.47473	0.0361285	0.489588	0.00223915
36001	'dap'	0.465958	0.0014364	0.283605	0.00270323
41817	'CG42788'	0.462125	0.00721228	0.603764	9.96179e-05
33127	'Cyp6t1'	0.45902	0.000106914	0.660304	3.02766e-11
39724	'CG12713'	0.450273	0.0238715	0.549189	0.000284277
32621	'CG9903'	0.44114	0.039665	0.384491	0.00912018
42376	'CG4462'	0.43484	0.0301608	0.53027	8.62836e-06
34289	'CG13117'	0.396806	3.35619e-05	0.249831	0.0105149
36850	'CG4945'	0.392926	0.0331548	0.368567	0.0238972
33721	'Rtnl1'	0.389451	5.43135e-05	0.342842	1.17365e-07
33224	'cbt'	0.385192	0.00748089	0.529272	3.05956e-07
33501	'gammaTub23C'	0.381102	0.00705627	0.503955	5.54254e-05
37205	'cora'	0.374055	0.00284788	0.377731	2.86464e-07
39530	'CG8745'	0.36516	0.000663565	0.438102	0.000285907
33885	'CG9498'	0.362046	0.0447117	0.608781	1.50566e-08
59158	'Cpr65Au'	0.360599	0.041029	0.311897	0.0461172
34708	'Sirt1'	0.355567	0.00326897	0.192708	0.0226592
40340	'CG33054'	0.327496	0.00168929	0.376183	0.000397436
32778	'CG6847'	0.322087	0.041029	0.494807	0.000289565
32042	'CG2061'	0.315906	0.0103604	0.223477	0.0302903
34715	'CG16972'	0.308186	0.0212161	0.27438	0.017826
32100	'RpII215'	0.292285	5.525e-05	0.192745	0.0148706
34093	'Tg'	0.289513	0.000792293	0.284539	0.00492314
38716	'CG10274'	0.28854	0.00203785	0.202939	0.0396129
31257	'CG2680'	0.283607	0.00974812	0.449773	0.000663453
32838	'Wnt5'	0.27907	0.0498148	0.388579	0.00173387
38221	'Gk2'	0.276612	0.000192913	0.235337	0.000120988
3346239	'CG33514'	0.275806	0.0198127	0.251121	0.038696
41483	'Su(var)3-9'	0.2738	0.0298723	0.207199	0.0446111
42606	'CG7084'	0.258116	0.0268577	0.295536	0.00478243
42481	'Calx'	0.250631	0.000507451	0.306416	2.48649e-05
36363	'Lac'	0.242266	0.000240571	0.280144	1.64935e-05
36020	'PCB'	0.223874	0.00494417	0.20993	0.00217335
32573	'Nipsnap'	0.208135	0.000155589	0.300294	1.98138e-06
43803	'Eph'	0.203099	0.0148139	0.185697	0.028046
33409	'Sec24CD'	0.202682	0.00529231	0.110163	0.0175039
42742	'Irk1'	0.201148	0.00989329	0.248067	5.79895e-05
36612	'Asx'	0.199531	0.00565123	0.219126	0.0142634
43796	'Thd1'	0.197902	0.00841921	0.133928	0.0255865
38974	'GstO2'	0.195239	0.0116861	0.173017	0.0162674
19836220	'CG45092'	0.189666	0.0111104	0.182437	0.017826
35578	'chk'	0.189666	0.0111104	0.182437	0.017826
326177	'CG31937'	0.18898	0.0392278	0.197059	0.000100839
35267	'CdGAPr'	0.18786	0.0201634	0.257892	0.000173279
44817	'for'	0.180278	8.06949e-05	0.123661	0.0337646
47283	'SrpRbeta'	0.165075	0.0185855	0.194449	0.000838176
33076	'CG1532'	0.163255	0.0492024	0.182866	0.0068466
32924	'CG8034'	0.158075	0.0263371	0.251603	0.000196736
44000	'Spt6'	0.157454	0.023334	0.162463	0.00552138
35154	'Nak'	0.156168	0.0225968	0.144214	0.0126771
40553	'Cont'	0.150935	0.00511757	0.183015	0.00096905
46059	'Sply'	0.15022	0.00209891	0.139377	0.00253285
41062	'pyd'	0.142922	0.0144155	0.0942523	0.0256522

### Sheet: Down-regulated in mop KD 
Gene ID	Gene Symbol	log2 (Yolk-GAL4>UAS-mop shRNA / Yolk-GAL4)	Qvalue (Yolk-GAL4>UAS-mop shRNA / Yolk-GAL4)	log2 (Yolk-GAL4>UAS-mop shRNA / UAS-mop shRNA)	Qvalue (Yolk-GAL4>UAS-mop shRNA / UAS-mop shRNA)
34287	'CG4364'	-0.0960967	0.0173797	-0.088593	0.0118654
37846	'eEF5'	-0.101052	0.00677828	-0.105664	0.000790588
31588	'RpL7A'	-0.123751	0.00215901	-0.109815	0.0111867
35453	'RpL21'	-0.133206	0.00101211	-0.108606	0.0175251
34402	'ClpP'	-0.13527	0.0406958	-0.163194	0.00236052
43169	'RpL34a'	-0.14442	0.00143233	-0.167124	0.00101796
35917	'Dbp45A'	-0.146616	0.0248471	-0.209888	0.000475097
31388	'CG11444'	-0.14827	0.0171766	-0.10799	0.0415275
42999	'CG11790'	-0.151951	0.0107189	-0.138114	0.030861
31712	'l(1)G0193'	-0.152433	0.000313916	-0.113712	0.00158148
32296	'CG1662'	-0.171738	0.00205357	-0.124106	0.0181858
39479	'AdenoK'	-0.196721	0.00165715	-0.119489	0.0446752
37968	'Reg-5'	-0.214934	0.00892081	-0.256772	0.00272119
34625	'RpL7-like'	-0.218923	0.00127791	-0.123266	0.0428605
43044	'CG11858'	-0.230114	0.0142913	-0.221814	0.00771365
31524	'Shmt'	-0.257727	1.35172e-07	-0.194587	0.0125989
33911	'CG9547'	-0.291692	0.00464755	-0.203691	0.00559842
42942	'Rpb10'	-0.291694	0.0138806	-0.267753	0.0470092
42973	'CG11089'	-0.291696	0.00218892	-0.44343	1.34711e-08
41217	'Glut4EF'	-0.294309	0.00376841	-0.339167	0.00348441
39610	'mop'	-0.327416	1.64013e-12	-0.249572	1.38795e-07
39232	'CG7888'	-0.328174	0.0223739	-0.462166	0.000678247
35067	'CG6870'	-0.329303	0.0294085	-0.559483	0.0206767
38930	'Rab19'	-0.33273	0.00413528	-0.215974	0.0205591
3354991	'CG17167'	-0.346938	0.0211559	-0.538728	8.5605e-06
37287	'CG9864'	-0.34863	0.0476931	-0.380838	2.73092e-07
36246	'Roc2'	-0.36141	0.00429182	-0.317806	0.01203
34401	'CG5367'	-0.390688	0.0190917	-0.554137	0.000183698
43240	'CG6330'	-0.420751	0.000657583	-0.26593	0.000110071
41214	'CG9458'	-0.463646	0.024712	-0.445454	0.0226605
31522	'CG4020'	-0.484367	0.0286338	-0.422002	0.00118926
43314	'CG5639'	-0.561359	0.0126633	-0.434738	0.00775899
35910	'PPO2'	-0.574717	0.00371713	-0.347092	0.00483708
36391	'CG8785'	-0.626164	0.0161191	-0.894505	4.79918e-05
31858	'su(r)'	-0.632047	2.27942e-05	-0.359957	0.0228856
41210	'CG8534'	-0.692752	0.00225481	-0.545783	0.027977
37392	'Cht9'	-0.733939	1.87957e-08	-0.824479	1.87399e-08
35914	'CNT2'	-0.738679	0.010976	-0.507604	0.0394187
39510	'CG10725'	-0.984601	0.0366132	-0.853692	0.0454924
59224	'CG17239'	-0.989669	0.0059226	-1.11536	0.000968292
43177	'CG31324'	-1.0113	0.000635634	-0.613675	0.00168102
44121	'TotA'	-1.15923	6.74207e-06	-0.752976	0.0492354
40268	'CG5955'	-1.17398	2.33192e-05	-1.50886	2.9036e-08
31328	'Ilp7'	-1.39289	0.00781105	-1.32413	0.000228614
117462	'TotC'	-1.63748	1.83507e-07	-1.08021	0.013445
12797926	'CG43085'	-1.66522	0.00103477	-2.05663	0.00481967
40741	'CG11459'	-1.73841	7.70942e-11	-1.81688	0.00261814
34283	'Apoltp'	-1.87568	6.62581e-14	-1.70953	1.07711e-27
42654	'CG33093'	-2.13217	1.02702e-06	-1.56257	0.00134705
37026	'Sardh'	-2.15786	2.14042e-05	-2.12248	1.60949e-06
246530	'CG30287'	-2.51304	0.00799455	-3.52198	3.07751e-05
33483	'CG18557'	-2.70044	0.000682799	-2.48232	0.00122373
42474	'TotB'	-2.73334	0.0107812	-3.49957	0.00019869
43474	'Diedel'	-2.80817	0.000311137	-2.91239	0.0050674
59225	'CG17234'	-2.92218	0.000950838	-3.9645	1.63506e-06
