## Supplementary Dataset 1-4 for "The endosomal trafficking protein Myopic differentially regulates Drosophila C virus infection in cultured cells and adult flies": Supplementary Dataset 3.xlsx

### Sheet: Upregulated in mop KD
ID	Description	GeneRatio	BgRatio	pvalue	p.adjust	qvalue
GO:0005911	cell-cell junction	5/70	127/12370	0.000748299	0.0192687	0.017526

### Sheet: Downregulated in mop KD
ID	Description	GeneRatio	BgRatio	pvalue	p.adjust	qvalue
GO:0034644	cellular response to UV	3/48	15/12531	2.32384e-05	0.00583656	0.00446471
GO:0042254	ribosome biogenesis	7/48	229/12531	2.41679e-05	0.00583656	0.00446471
