## Supplementary Dataset 1-4 for "The endosomal trafficking protein Myopic differentially regulates Drosophila C virus infection in cultured cells and adult flies": Supplementary Dataset 4.xlsx

### Sheet: Upregulated in mop KD
Protein ID	Symbol	Ratio(UAS-mop shRNA / Yolk-GAL4>UAS-mop shRNA)	Ratio( Yolk-GAL4 /Yolk-GAL4>UAS-mop shRNA)	Log2FC(UAS-mop shRNA / Yolk-GAL4>UAS-mop shRNA)	Log2FC( Yolk-GAL4 / Yolk-GAL4>UAS-mop shRNA)	Qvalue(UAS-mop shRNA / Yolk-GAL4>UAS-mop shRNA)	Qvalue( Yolk-GAL4 / Yolk-GAL4>UAS-mop shRNA)
sp|P14199|REF2P_DROME	ref(2)P	0.120047	0.141694	-3.05832	-2.81915	0.00016974	0.000168772
tr|D3DMV2|D3DMV2_DROME	CG31926	0.155138	0.313204	-2.68838	-1.67483	0.000464721	0.000256064
tr|Q9VLJ7|Q9VLJ7_DROME	Sgp	0.277337	0.286464	-1.85029	-1.80357	0.000209655	0.000686562
sp|P02515|HSP22_DROME	Hsp22	0.367471	0.303587	-1.4443	-1.71982	0.000320001	0.000274512
tr|A1Z7Z4|A1Z7Z4_DROME	CG1648	0.37348	0.447824	-1.4209	-1.159	0.00459307	0.00602624
tr|C8VV00|C8VV00_DROME	tmod	0.382389	0.52118	-1.38689	-0.940146	0.000788773	0.00355956
tr|Q7K1C2|Q7K1C2_DROME	Dgat2	0.391384	0.39069	-1.35335	-1.3559	0.00200577	0.000780493
tr|Q9VLR3|Q9VLR3_DROME	CG8360	0.398138	0.397497	-1.32866	-1.33098	4.6602e-06	1.42248e-06
sp|Q9VMS9|C4AC1_DROME	Cyp4ac1	0.426623	0.594157	-1.22897	-0.751083	2.60109e-05	0.000395834
tr|Q8MLQ7|Q8MLQ7_DROME	CG4797	0.426939	0.38886	-1.2279	-1.36268	0.000133614	2.18062e-05
tr|Q9VPT9|Q9VPT9_DROME	CG3662	0.433163	0.490096	-1.20702	-1.02886	0.00117587	0.00160377
sp|Q9V3W0|UK114_DROME	UK114	0.444354	0.562122	-1.17022	-0.831045	0.000286529	0.000415864
tr|A0A0B4LGB0|A0A0B4LGB0_DROME	Gp150	0.446159	0.525932	-1.16437	-0.927052	0.000120505	0.000332337
tr|Q8IP52|Q8IP52_DROME	CG43333	0.448563	0.5139	-1.15662	-0.96044	0.000196604	0.00863928
sp|Q9VL92|CP4E3_DROME	Cyp4e3	0.462985	0.333013	-1.11096	-1.58635	0.00351029	0.00173982
tr|Q9VTD6|Q9VTD6_DROME	CG43693	0.483678	0.588897	-1.04788	-0.763913	3.14154e-05	7.29539e-05
tr|Q9W0X1|Q9W0X1_DROME	CG2736	0.492454	0.618379	-1.02194	-0.693437	6.17505e-06	5.91807e-05
tr|A8E7A5|A8E7A5_DROME	CG8997	0.495527	0.585166	-1.01296	-0.773083	0.00383818	0.0083325
sp|Q9VUQ5|AGO2_DROME	AGO2	0.500205	0.606583	-0.99941	-0.721222	3.93905e-06	8.93458e-06
tr|Q7K3S3|Q7K3S3_DROME	fusl	0.506639	0.498103	-0.98097	-1.00548	0.000634342	0.000744563
tr|M9MRM3|M9MRM3_DROME	Lip4	0.509225	0.594271	-0.973626	-0.750807	0.000291786	0.000229813
sp|Q27606|CP4E2_DROME	Cyp4e2	0.521973	0.490784	-0.937953	-1.02684	0.000534102	0.000405767
tr|Q9W4M4|Q9W4M4_DROME	CG15570	0.523191	0.371762	-0.93459	-1.42755	0.000366654	7.09223e-05
tr|A0A0B4K8A8|A0A0B4K8A8_DROME	CG4250	0.526879	0.536382	-0.924457	-0.898668	0.00672125	0.0079093
tr|Q7JRN6|Q7JRN6_DROME	CG4716	0.529805	0.467188	-0.916466	-1.09793	0.000762225	0.000195338
tr|Q8SZN1|Q8SZN1_DROME	CG31313	0.549711	0.601107	-0.863256	-0.734307	0.00832596	0.0135489
tr|H8F4V2|H8F4V2_DROME	Spn28B	0.558307	0.634733	-0.840868	-0.655778	0.000411988	0.000934251
sp|P49415|SDC_DROME	Sdc	0.566395	0.40492	-0.820119	-1.30429	8.87726e-07	3.1746e-08
sp|P02825|HSP71_DROME	Hsp70Ab	0.569479	0.560267	-0.812285	-0.835813	0.00238985	0.00238921
tr|O46063|O46063_DROME	CG3740	0.572205	0.650807	-0.805396	-0.619698	0.0104143	0.0204629
tr|A0API4|A0API4_DROME	CG7953	0.576038	0.606804	-0.795763	-0.720697	0.000305593	0.00068693
tr|A0A0S0WP14|A0A0S0WP14_DROME	caps	0.606783	0.537613	-0.720747	-0.89536	1.1921e-05	4.65167e-05
sp|Q9GQQ0|SPIN_DROME	spin	0.610325	0.656718	-0.712349	-0.606654	0.00246584	7.02063e-05
sp|Q9VB70|LST2_DROME	CG6051	0.615103	0.64224	-0.701099	-0.638816	0.000134731	0.000116045
tr|A8JRC7|A8JRC7_DROME	LpR2	0.620879	0.659021	-0.687617	-0.601603	0.0075805	0.00931333
tr|A1ZB68|A1ZB68_DROME	GstE3	0.623057	0.663023	-0.682563	-0.592869	0.000393285	0.000196751
sp|P82712|CCD1P_DROME	Cyp12d1-p	0.633753	0.541466	-0.658008	-0.885057	0.000106404	3.31692e-05
sp|O77475|CPESY_DROME	Cpes	0.638498	0.524942	-0.647245	-0.929769	0.00110943	0.00014035
sp|P22978|CG445_DROME	CG4456	0.639914	0.662659	-0.644051	-0.593662	0.000755774	0.00323087
tr|A0A0B4LFH8|A0A0B4LFH8_DROME	ATPCL	0.643075	0.517778	-0.636942	-0.949593	0.000883062	5.96872e-05
tr|E9LFH1|E9LFH1_DROME	CG4991	0.648636	0.468106	-0.62452	-1.09509	0.00789333	0.00121583
sp|A8DYH2|UFM1_DROME	Ufm1	0.653946	0.601712	-0.612756	-0.732856	0.00949987	0.00497913
tr|Q6SAI0|Q6SAI0_DROME	Egfr	0.658165	0.505798	-0.603479	-0.983366	0.0024251	7.93092e-07
tr|M9PD88|M9PD88_DROME	Atox1	0.66507	0.649891	-0.588421	-0.621731	0.00232851	0.00155858

### Sheet: Downregulated in mop KD
Protein ID	Symbol	Ratio(UAS-mop shRNA / Yolk-GAL4>UAS-mop shRNA)	Ratio( Yolk-GAL4 /Yolk-GAL4>UAS-mop shRNA)	Log2FC(UAS-mop shRNA / Yolk-GAL4>UAS-mop shRNA)	Log2FC( Yolk-GAL4 / Yolk-GAL4>UAS-mop shRNA)	Qvalue(UAS-mop shRNA / Yolk-GAL4>UAS-mop shRNA)	Qvalue( Yolk-GAL4 / Yolk-GAL4>UAS-mop shRNA)
tr|A0A0B4K657|A0A0B4K657_DROME	btsz	1.50032	1.76253	0.585269	0.817647	0.0199286	0.00666746
tr|Q95RB2|Q95RB2_DROME	Cpr49Ae	1.50143	1.52462	0.586342	0.608447	0.000471947	0.00043615
tr|Q8T3I1|Q8T3I1_DROME	CG9934	1.51034	1.71441	0.594876	0.777716	0.000936909	0.000300361
tr|Q9VQT8|Q9VQT8_DROME	IM33	1.53498	1.70955	0.618223	0.773616	0.0422485	0.00251345
tr|A0AQ14|A0AQ14_DROME	CG6094	1.5536	1.56243	0.635612	0.643787	4.04374e-05	0.000140087
tr|Q86P23|Q86P23_DROME	serp	1.56106	2.25203	0.642529	1.17122	0.00139884	1.45561e-05
tr|F3YDD3|F3YDD3_DROME	CG5376	1.59584	1.60007	0.674318	0.678135	0.000167748	0.000151091
tr|Q8SYQ4|Q8SYQ4_DROME	CG31997	1.59586	1.87846	0.674338	0.909554	0.000123483	1.42064e-05
sp|Q9VVN2|RT26_DROME	mRpS26	1.5979	1.76389	0.676179	0.81876	0.00121555	0.000175815
tr|E1JI40|E1JI40_DROME	verm	1.62397	1.7881	0.699524	0.838431	0.000230086	3.44258e-05
tr|A1Z7S4|A1Z7S4_DROME	CG8026	1.62685	1.7213	0.702082	0.783497	0.00436332	0.0018181
tr|Q9VVG5|Q9VVG5_DROME	CG7630	1.66174	1.72976	0.732695	0.790574	0.00423844	0.0193189
tr|Q9VFR3|Q9VFR3_DROME	Cht5	1.67506	2.04552	0.744211	1.03247	0.000237694	0.000179007
sp|P52905|TRYI_DROME	iotaTry	1.67737	1.71536	0.746199	0.778515	0.00298859	0.000116254
tr|Q9VC65|Q9VC65_DROME	CG13623	1.71188	1.77641	0.77558	0.828962	3.81913e-05	0.00111732
tr|Q9VFD1|Q9VFD1_DROME	CG6912	1.71311	1.62537	0.77662	0.700766	2.3364e-05	4.09335e-05
tr|A9QJK9|A9QJK9_DROME	Obp99c	1.7192	1.66795	0.781741	0.738074	0.000883421	2.65283e-05
tr|Q9VFD0|Q9VFD0_DROME	CG3984	1.72045	2.17666	0.782782	1.12212	0.0176933	0.0206002
tr|A1YK54|A1YK54_DROME	Nup107	1.78011	1.51732	0.831969	0.601524	0.000289901	0.0220603
tr|A0A0B4KHX8|A0A0B4KHX8_DROME	CG31324	1.83222	1.6144	0.873593	0.691001	0.0223786	0.0391376
tr|Q9VIS5|Q9VIS5_DROME	CG10631	1.87367	2.70133	0.90587	1.43367	0.0216562	0.0014059
sp|P28750|EXU_DROME	exu	1.88429	1.5414	0.914022	0.624242	0.000279599	0.0226383
tr|Q7JXB5|Q7JXB5_DROME	Pepck2	1.97923	2.87107	0.984938	1.52159	0.000294917	2.14987e-09
tr|Q8MQN1|Q8MQN1_DROME	CG10621	2.00579	2.46597	1.00417	1.30216	0.0102556	0.000841668
tr|C8VV93|C8VV93_DROME	Ctr1A	2.01935	2.64434	1.01389	1.40291	0.0366566	0.00806637
sp|P08144|AMYA_DROME	Amy-p	2.02647	1.57408	1.01897	0.654507	7.62593e-06	0.00105396
tr|Q7JYM9|Q7JYM9_DROME	DNaseII	2.14513	1.9108	1.10107	0.93418	6.71104e-05	7.9011e-06
tr|Q9VLW1|Q9VLW1_DROME	lectin-28C	2.36845	3.33944	1.24395	1.73961	3.75516e-05	1.45745e-05
tr|Q4V3V6|Q4V3V6_DROME	CG33109	2.39664	2.27408	1.26101	1.18528	6.27379e-05	0.000826682
tr|O44425|O44425_DROME	Ag5r	2.46558	2.24675	1.30193	1.16784	0.00040817	0.000198166
tr|Q7KTG2|Q7KTG2_DROME	Apoltp	2.57039	3.21564	1.36199	1.68511	1.76556e-08	1.23049e-11
tr|Q8MR56|Q8MR56_DROME	CG16826	2.64887	1.85539	1.40538	0.891721	8.70279e-05	0.000420729
tr|A1ZAZ2|A1ZAZ2_DROME	Sardh	2.86502	2.18777	1.51855	1.12946	0.000295287	0.00943352
sp|P02840|SGS3_DROME	Sgs3	3.32355	3.48082	1.73273	1.79943	0.00297174	0.0184292
sp|P02841|SGS7_DROME	Sgs7	4.2542	5.7057	2.08889	2.51241	0.00221368	0.010061
sp|P07701|SGS5_DROME	Sgs5	4.64879	21.991	2.21686	4.45884	0.00343291	0.0350459
sp|P02842|SGS8_DROME	Sgs8	5.29617	6.48079	2.40495	2.69617	0.00215127	0.00515794
		5.4857	4.10414	2.45567	2.03708	0.00499484	0.00563664
